# Nuclear receptor ligand screening in an iPSC-derived *in vitro* blood-brain barrier model identifies new contributors to leptin transport

**DOI:** 10.1101/2022.05.03.490335

**Authors:** Yajuan Shi, Hyosung Kim, Catherine A. Hamann, Elizabeth M. Rhea, Jonathan M. Brunger, Ethan S. Lippmann

## Abstract

**Background:** The peptide hormone leptin exerts its function in the brain to reduce food intake and increase energy expenditure to prevent obesity. However, most obese subjects reflect the resistance to leptin even with elevated serum leptin. Considering that leptin must cross the blood-brain barrier (BBB) in several regions to enter the brain parenchyma, altered leptin transport through the BBB might play an important role in leptin resistance and other biological conditions. Here, we report the use of a human induced pluripotent stem cell (iPSC)-derived BBB model to explore mechanisms that influence leptin transport.

**Methods:** iPSCs were differentiated into brain microvascular endothelial cell (BMEC)-like cells using standard methods. BMEC-like cells were cultured in Transwell filters, treated with ligands from a nuclear receptor agonist library, and assayed for leptin transport using an enzyme-linked immune sorbent assay. RNA sequencing was further used to identify differentially regulated genes and pathways. The role of a select hit in leptin transport was tested with the competitive substrate assay and after gene knockdown using CRISPR techniques.

**Results:** Following a screen of 73 compounds, 17β-estradiol was identified as a compound that could significantly increase leptin transport. RNA sequencing revealed many differentially expressed transmembrane transporters after 17β-estradiol treatment. Of these, cationic amino acid transporter-1 (CAT-1, encoded by SLC7A1) was selected for follow-up analyses due to its high and selective expression in BMECs *in vivo*. Treatment of BMEC-like cells with CAT-1 substrates, as well as knockdown of CAT-1 expression via CRISPR-mediated epigenome editing, yielded significant increases in leptin transport.

**Conclusions:** A major female sex hormone, as well as an amino acid transporter, were revealed as regulators of leptin BBB transport in the iPSC-derived BBB model. Outcomes from this work provide insights into regulation of peptide hormone transport across the BBB.
