## Supplementary material for "Nuclear receptor ligand screening in an iPSC-derived *in vitro* blood-brain barrier model identifies new contributors to leptin transport": Table S5

### Sheet: RNAseq analysis
Gene	Normalized reads per million (DMSO)			Normalized reads per million (17β-estradiol)
ADM2	0.86939	1.25142	0.240944	16.6043	8.92614	4.34614
CHAC1	1.53248	1.71027	1.56614	23.4778	14.4944	7.91061
ALDH1L2	3.05023	3.62911	1.72677	25.4938	15.1107	11.3344
TRIB3	3.55124	2.94083	1.65984	29.3512	14.8982	5.8157
SPX	1.14936	1.00113	1.28504	10.0007	4.54808	3.25179
SLC7A11	13.2324	12.6602	13.1448	99.1656	58.7213	37.9897
SLC7A11-AS1	2.01875	1.91884	1.92755	14.9375	8.13979	5.4405
ASNS	18.4193	20.5858	25.018	131.866	84.4158	76.0731
AC022506.1	0.825183	1.23056	0.682675	5.71468	3.48545	2.56391
AC079781.5	22.2063	23.5266	27.7889	130.231	85.4147	77.3082
VEGFA	7.2793	7.34165	6.23778	33.3515	21.444	18.0725
PSAT1	32.7126	30.9934	46.8904	161.726	104.33	107.012
DDR2	1.73878	1.60599	1.45905	8.41328	4.84562	2.87658
MTHFD2	38.0174	33.2251	41.2684	139.676	98.7826	88.7989
SLC1A4	5.12792	5.06824	4.28345	20.1601	13.2404	8.67665
ASS1	5.54052	4.46339	3.15905	17.4933	11.604	8.52032
PCK2	13.424	12.0136	21.6448	50.7337	39.19	40.1002
FAM167A	0.972537	0.792564	1.86063	3.57168	2.42281	4.0491
DDIT4-AS1	15.4722	15.2047	24.0275	68.7032	42.8242	38.8183
DDIT4	22.781	22.5464	35.1377	100.055	64.1195	56.2341
WARS1	51.4266	50.2652	68.0266	188.537	119.738	131.916
DDIT3	7.60347	7.34165	7.10786	25.7796	17.3847	13.2886
GRB10	11.14	9.32306	14.8181	37.8757	25.652	26.8116
AL157871.4	10.1527	10.2825	12.7567	34.558	23.5268	26.2801
KIF1A	22.9578	12.389	21.0826	64.6394	32.4529	42.7423
SLC6A9	8.50233	6.56994	10.5078	27.2559	18.1711	15.9306
CEBPB	11.8178	12.6393	9.4236	34.8913	27.3097	18.3226
NEFL	0.604152	0.417139	1.40551	1.49217	1.14765	3.11109
SLC7A1	41.8781	37.2088	29.6629	107.817	83.1619	60.377
CEBPB-AS1	3.65438	3.83768	3.77479	10.8261	8.90489	6.00331
AKNA	24.7555	22.4629	19.1551	70.9891	46.8622	31.7519
SLC7A3	3.25653	3.85854	11.4181	13.2866	9.20243	19.2293
DMGDH	0.943067	1.41827	1.07086	3.73042	1.99776	1.78223
PYCR1	15.5753	13.9116	12.8771	36.9232	29.265	26.1707
AC145207.4	6.08573	5.73566	4.85904	14.5883	11.4765	9.83354
ATF3	16.2679	12.097	6.13069	36.4311	24.7807	11.6627
SESN2	34.3483	30.5137	26.2897	86.6092	59.6989	42.7267
SLC1A5	77.2725	84.1995	98.7336	204.665	168.194	160.729
SLC4A5	5.02478	5.92337	6.43857	14.6994	10.4988	10.1775
TSC22D3	4.52377	3.75425	6.50549	12.2548	8.24606	9.59904
AC008622.2	24.8439	26.2172	30.4527	62.544	52.0479	50.0275
PSPH	14.3081	12.9522	16.3842	34.7643	27.6923	25.514
SHMT2	43.5284	39.3362	50.7455	110.77	79.8465	73.603
CARS1	26.2732	26.3006	25.848	61.5916	52.728	39.428
CARS-AS1	6.95512	7.13308	6.98738	16.5408	13.368	10.3338
OSBPL6	1.8714	2.44026	3.07873	4.4765	4.20804	5.12782
EIF4EBP1	17.8299	17.207	22.5417	41.7331	33.6431	32.0958
MAP1B	38.8131	26.7386	24.2818	78.2277	48.86	39.2404
AP006545.1	0.677829	0.875992	1.29842	1.90489	1.91274	1.46956
VLDLR-AS1	10.6242	9.55248	5.3677	21.5094	15.5782	9.88044
SNORD55	7.10247	3.69168	3.37322	8.00056	9.94627	7.97314
STC2	48.0817	52.1424	59.888	113.373	89.0702	89.6275
PMAIP1	1.94507	2.08569	2.39606	4.44475	3.18791	4.01784
FOSL1	1.28198	1.29313	0.66929	2.27	2.31655	1.25069
MIR4751	1.59142	1.66856	1.03071	2.85734	2.76285	2.07927
MARS1	78.3924	72.7907	78.7352	161.472	132.553	119.112
HMCN2	0.663094	1.16799	1.55275	1.25406	2.40156	2.43884
CDC42EP1	15.9732	13.8282	9.7984	32.0657	23.548	15.3522
YARS1	51.574	44.5922	52.2849	104.229	82.6518	78.6371
RPS6KA2	12.3335	9.84448	9.0488	24.5731	17.831	13.2573
AARS1	97.4453	90.9572	109.523	203.792	168.237	158.806
ANKRD28	68.5344	54.5826	95.1864	64.6712	129.323	193.904
NDUFA4L2	0.766242	1.27227	1.53937	2.06364	1.74272	2.50138
ELFN1	1.72404	0.688279	1.07086	2.77797	1.72147	1.6728
GARS1	86.939	83.3235	121.396	190.124	157.61	165.904
AC135721.2	1.11989	0.855135	1.12441	2.3335	1.40268	1.70406
AC080038.4	1.07569	0.771707	0.76299	2.15888	1.40268	1.00055
SNTB1	2.84394	2.98254	2.98503	5.57182	4.52683	5.23726
STAC3	0.957802	1.3557	1.72677	2.01601	2.55033	2.47011
SLC30A2	1.14936	1.0637	1.65984	1.46042	2.14652	3.14236
AC006030.1	35.1882	32.4117	37.7881	68.3222	55.7459	56.0934
ATP2C2	5.87943	6.67422	5.84959	14.1438	9.77625	7.36343
OLMALINC	4.75954	5.8608	4.27007	8.34979	9.58498	7.31653
CYP1A1	2.03349	1.31399	1.55275	3.34944	2.42281	2.53264
SARS1	68.7554	59.9637	61.1329	129.136	103.203	87.939
FAM155A	2.03349	1.27227	1.61968	2.96846	2.42281	2.90785
RPS27AP16	2.13664	2.08569	2.36929	2.98433	3.20916	4.76825
PYGL	11.8178	11.7216	10.8157	19.4458	19.6163	17.6972
C17orf107	3.15338	2.96169	2.48976	5.38133	5.14316	3.6739
CTH	6.70461	7.13308	9.4236	13.6994	10.4563	13.8983
RNVU1-22	1.4146	1.33484	1.27165	1.87315	2.42281	2.26687
AC137834.2	5.62893	4.6511	6.73305	10.5563	8.01228	8.72355
TUBE1	4.73007	5.58966	6.57242	10.6674	7.67223	8.62975
SLC16A14	1.59142	1.04285	1.95433	2.27	1.84899	3.23616
INKA2	5.24581	3.79596	2.58346	7.88944	5.86575	4.72135
LIF	3.68385	2.94083	2.34251	5.9528	4.61184	3.65826
SOBP	1.23777	1.48084	1.7937	2.15888	2.44406	2.53264
ATF5	15.3248	14.3079	13.533	26.986	20.5939	20.3237
AC018413.1	0.854654	1.04285	1.48582	1.88902	1.42393	2.01674
MIR34AHG	13.0703	11.2419	8.83462	22.3666	16.4921	13.0697
SYNE1	16.0616	14.0576	14.7378	33.8277	19.2337	16.9625
TRIM9	0.751506	0.980277	1.00393	1.3493	1.48769	1.42266
AC107959.4	3.18285	2.06484	1.84724	4.50825	3.01789	3.50193
PRR22	1.1641	0.980277	1.32519	1.66678	1.74272	2.0011
AC079305.2	2.81446	2.5654	2.30236	4.57175	3.97426	3.32996
XPOT	86.6148	87.4115	116.577	162.424	131.618	154.695
AL358334.3	1.79772	1.62684	1.95433	3.15895	2.50782	2.61081
AL359232.1	0.943067	1.12628	1.08425	1.55566	1.55145	1.70406
TAC4	0.943067	1.60599	1.24488	1.95252	1.91274	1.89167
CBX4	4.08171	3.52482	3.42676	7.50846	4.59059	4.73698
HAX1	14.5144	12.6602	14.4834	22.827	21.2952	19.542
GOLT1A	1.44407	1.45999	1.13779	1.95252	1.9765	2.20434
HOXC13-AS	1.85666	1.68941	1.19134	2.73035	2.80536	1.6728
ATF4	133.827	122.722	123.297	219.206	193.293	164.028
PHGDH	164.845	162.872	206.971	290.115	252.079	266.522
OPRD1	4.68586	4.0671	4.92597	2.73035	3.1454	3.25179
NCAM2	19.1118	15.0587	28.3109	14.2232	11.0939	16.087
AC105114.2	1.31145	1.41827	1.49921	0.73021	1.31767	0.78168
ANGPTL1	1.31145	1.62684	1.64645	1.11119	1.02013	0.891116
AL451064.2	1.37039	1.91884	1.35196	1.30168	0.828856	0.891116
CTTNBP2	60.8425	58.754	94.3966	44.6063	41.294	54.8583
RAB27B	4.08171	3.35797	3.89527	2.03189	2.95413	2.50138
MAB21L2	1.14936	1.41827	1.53937	0.761958	1.1689	0.78168
AP000766.1	3.0355	3.52482	3.45353	2.22238	2.01901	2.25124
ADAMTS1	101.011	81.4881	101.545	57.1786	58.2537	69.0067
LINC01605	4.39115	4.29653	4.17637	2.82559	2.89037	2.62645
AC124067.2	4.19959	3.17026	2.94487	2.39699	2.48657	1.79786
PLSCR5	3.68385	3.69168	4.77873	2.46049	2.84786	2.54828
PLGLB2	2.10716	1.87713	2.0748	1.26993	1.23266	1.39139
S100A4	3.68385	4.37996	5.6488	2.2065	3.42169	3.17362
LGALS1	1.23777	1.23056	1.41889	0.619091	0.828856	1.01618
RNU6-1330P	4.05224	4.23396	2.55669	2.84147	2.3803	1.61026
LINC01597	2.81446	2.7114	2.87795	1.50804	1.65771	2.11054
GRIK1	2.18084	2.16912	2.2622	1.4128	1.44519	1.29759
LINC00622	4.12592	3.62911	2.23543	2.47636	2.01901	1.75096
VAV3	11.4347	10.5119	6.82675	7.06398	6.46083	4.47121
AC105052.4	1.34092	1.58513	1.41889	0.619091	1.14765	0.95365
MTUS2	4.46483	4.5051	3.46692	2.55573	2.97538	2.18871
NTRK2	13.9544	13.119	16.5716	8.07993	8.43733	10.412
RPS3AP34	1.47354	2.14827	2.03464	1.09531	0.956372	1.37576
LRRC63	1.69457	2.54455	3.2929	1.38105	1.23266	1.96983
MIR133A1HG	2.09243	3.31625	2.77086	1.4128	1.87024	1.68843
CYP3A7	2.22505	2.48198	3.31968	1.53979	1.65771	1.68843
CDC42-IT1	1.17883	1.87713	1.64645	0.841328	1.10514	0.891116
NCAM1-AS1	5.05425	4.29653	3.1055	2.6351	2.97538	1.89167
MIR4680	2.88814	2.33598	3.21259	1.58741	1.06264	2.31377
AC006487.1	1.65037	1.14713	1.03071	0.857202	1.02013	0.39084
NCAM1	43.1895	36.7291	25.7141	24.7001	22.1453	14.977
GABRP	122.834	114.859	90.247	65.4014	76.9561	44.6965
EGF	2.78499	2.89912	5.38109	1.82552	1.80648	2.65771
AC131649.2	2.63764	4.90138	4.51101	2.53986	2.14652	2.1418
WNT2	17.7562	13.2024	9.07557	8.81014	8.77737	4.94022
CXCL12	1.04621	1.31399	1.91417	0.380979	0.956372	1.06309
GALNT5	3.10917	2.64883	2.22204	1.60329	1.42393	1.40702
RCSD1	8.31077	7.38336	5.98345	3.42881	5.03689	3.627
TGFB2	4.81848	2.35684	1.90078	2.27	1.42393	1.20379
VTCN1	9.71064	11.5339	24.2952	5.0321	7.65098	11.6627
CYP3A7-CYP3A51P	1.82719	2.00227	2.78424	1.06357	1.1689	1.29759
GRIN2A	1.03148	2.10655	2.23543	0.841328	1.08389	0.859848
GRPR	21.2632	18.4375	10.7488	9.88958	11.7953	4.33051
PCDH9	18.0214	14.8084	10.0661	10.3658	7.39595	3.87713
AC078993.1	10.7716	10.4493	5.91652	5.23846	5.80199	2.28251
SERTM2	3.47756	3.33711	7.14801	1.69853	2.27404	2.84532
SLC25A48	5.92364	4.85967	3.23936	2.73035	2.48657	1.48519
GPR155	16.9457	22.5464	12.9173	8.60377	11.5402	4.47121
LINC01695	2.40187	2.8574	3.23936	0.984195	1.29642	1.65716
ATP8B4	18.7877	13.9116	11.9937	7.90531	7.33219	5.45613
AL592490.1	3.37441	2.73226	3.90865	1.47629	1.89149	1.26632
PCDH20	3.41862	2.73226	3.90865	1.47629	1.89149	1.26632
RELN	25.9491	19.9184	16.5047	13.0644	9.71249	5.29979
AL160272.1	1.37039	2.91997	3.1055	0.53972	1.33892	1.04745
CXCL14	162.458	100.447	44.5345	46.908	44.2482	15.915

### Sheet: GO analysis
Gene Set	Drug transmembrane transporter activity	Organic acid transmembrane transporter activity	Anion transmembrane transporter activity	Oxidoreductase activity, acting on the CH-NH group of donors	Protein heterodimerization activity	Active transmembrane transporter activity	Receptor ligand activity	Lyase activity	Transcription corepressor activity	DNA-binding transcription activator activity, RNA polymerase II-specific	Passive transmembrane transporter activity	Actin binding	Cytokine receptor binding	Guanyl-nucleotide exchange factor activity	Amide binding
GO ID	GO:0015238	GO:0005342	GO:0008509	GO:0016645	GO:0046982	GO:0022804	GO:0048018	GO:0016829	GO:0003714	GO:0001228	GO:0022803	GO:0003779	GO:0005126	GO:0005085	GO:0033218
Get Symbol	SLC7A11	SLC7A11	SLC7A11	ALDH1L2	VEGFA	SLC7A11	ADM2	CHAC1	TRIB3	DDIT3	GRIN2A	MAP1B	CXCL14	GRIN2A	GRPR
	SLC1A4	SLC1A4	SLC1A4	MTHFD2	DDIT3	SLC1A4	SPX	PCK2	DDIT3	CEBPB	GABRP	RCSD1	TGFB2	EGF	GRIN2A
	SLC6A9	SLC6A9	SLC6A9	DMGDH	CEBPB	SLC6A9	VEGFA		ATF3	AKNA	GRIK1	SNTB1	CXCL12	NCAM1	TGFB2
	SLC7A1	SLC7A1	SLC7A1	PYCR1	NEFL	SLC1A5				ATF3		S100A4		VAV3
	SLC7A3	SLC7A3	SLC7A3		ATF3	SLC4A5				FOSL1		SYNE1
	SLC1A5	SLC1A5	SLC1A5
			SLC4A5
